# Sex significantly impacts the function of major depression-linked variants *in vivo*

**DOI:** 10.1101/2021.11.01.466849

**Authors:** Bernard Mulvey, Din Selmanovic, Joseph D. Dougherty

## Abstract

Genome-wide association studies have discovered blocks of common variants—likely transcriptional-regulatory—associated with major depressive disorder (MDD), though the functional subset and their biological impacts remain unknown. Likewise, why depression occurs in females more frequently than males is unclear. We therefore tested the hypothesis that risk-associated functional variants interact with sex and produce greater impact in female brains. We developed methods to directly measure regulatory variant activity and sex interactions using massively parallel reporter assays (MPRAs) in the mouse brain *in vivo*, in a cell type-specific manner. We measured activity of >1,000 variants from >30 MDD loci, identifying extensive sex-by-allele effects in mature hippocampal neurons and suggesting sex-differentiated impacts of genetic risk may underlie sex bias in disease. Unbiased informatics approaches indicated that functional MDD variants recurrently disrupt sex hormone receptor binding sequences. We confirmed this with MPRAs in neonatal brains, comparing brains undergoing the masculinizing hormone surge to hormonally-quiescent juveniles. Our study provides novel insights into the influence of age, biological sex, and cell type on regulatory-variant function, and provides a framework for *in vivo* parallel assays to functionally define interactions between organismal variables like sex and regulatory variation.

**One-Sentence Summary:** Massively parallel assays *in vivo* identified extensive functional and sex-interacting common variants in depression risk loci.
