## Supplementary material for "Sex significantly impacts the function of major depression-linked variants *in vivo*": Table S1

### Sheet: Sheet1
Preparation and Sequencing Batch	Input DNA per technical replicate in ng (# of tech. reps)	Input RNA per sample (ng)	# of cycles (1st PCR, from cDNA or AAV DNA)	# of cycles (indexing PCR)	N total RNA	N analyzed RNA	RNA average read depth (millions of reads)	DNA average read depth (millions of reads)	RNA average map rate (± SD)	DNA average map rate (± SD)
Proof-of-principle TRAP-MPRA	1.44 (1)	15	17 for RNA, 12 for AAV DNA	9	6	4	0.4	0.9	41.8 (± 22) %	0.919
Adult hippocampal TRAP	68 (4)	68.3 (3.5-6ng for 3 samples)	18 (RNA and DNA)	13	24	20	26	35	92.6 (± 0.6) %	94.4 (± 0.1) %
P0 samples alone	10 (3*)	1500	19	12	15	11**	42	14	86.3 (± 7.8) %	94.9 (± 0.5) %
P0 samples and P10 samples	9.25 (4*)	1500	18 cycles (P0), 19 cycles (P10), 16 cycles (DNA)	11	43	23**	37.5	19	84.8 (± 8)%	94.3 (± 1.3) %
3 additional P0 samples	NA	1000	19	12	4	3	94	NA	91.2 (± 4)%	NA
	*For P0 and P10 expression calculations, the mean CPM of these 7 DNA samples was used.					**P0 RNA samples A8, A9, A10, A12, A16, A17, A18, and A22 were prepared and sequenced in both of these runs; barcode CPM values for twice-sequenced samples were averaged to obtain a single value per samples. Raw sequencing files and barcode counts for each run individually are included in the GEO dataset.
